# Akaluc bioluminescence offers superior sensitivity to track *in vivo* dynamics of SARS-CoV-2 infection

**DOI:** 10.1101/2023.10.12.561993

**Authors:** Tomokazu Tamura, Hayato Ito, Shiho Torii, Lei Wang, Rigel Suzuki, Shuhei Tusjino, Akifumi Kamiyama, Yoshitaka Oda, Yuhei Morioka, Saori Suzuki, Kotaro Shirakawa, Kei Sato, Kumiko Yoshimatsu, Yoshiharu Matsuura, Satoshi Iwano, Shinya Tanaka, Takasuke Fukuhara

## Abstract

Monitoring *in vivo* viral dynamics can improve our understanding of pathogenicity and tissue tropism. For positive-sense, single-stranded RNA viruses, several studies have attempted to monitor viral kinetics *in vivo* using reporter genomes. The application of such recombinant viruses can be limited by challenges in accommodating bioluminescent reporter genes in the viral genome. Conventional luminescence also exhibits relatively low tissue permeability and thus less sensitivity for visualization *in vivo*. Here we show that unlike NanoLuc bioluminescence, the improved method, termed AkaBLI, allows visualization of severe acute respiratory syndrome coronavirus 2 (SARS-CoV-2) infection in Syrian hamsters. By successfully incorporating a codon-optimized Akaluc luciferase gene into the SARS-CoV-2 genome, we visualized *in vivo* infection, including the tissue-specific differences associated with particular variants. Additionally, we could evaluate the efficacy of neutralizing antibodies and mRNA vaccination by monitoring changes in Akaluc signals. Overall, AkaBLI is an effective technology for monitoring viral dynamics in live animals.
