## Supplemental Table 1 for "Akaluc bioluminescence offers superior sensitivity to track *in vivo* dynamics of SARS-CoV-2 infection"

### Sheet: Table S1
Supplementary Table 1. Mutations of the B.1.1-AkaLuc after the serial passages.
Positiona	REF	ALT	Gene	Amino acid change
17988	G	ALT	NSP13	No
a Refer the nucleotide sequence of SARS-CoV-2 Wuhan-Hu-1 (NC_045512.2)
